# TDP-43 toxic gain of function links ALS, FTD and Alzheimer’s disease via mis-splicing

**DOI:** 10.1101/2025.04.20.648873

**Authors:** Welmoed van Zuiden, Thea Meimoun, Chen Bar, Aviad Siany, Bar Abarbanel, Lihi Moshe, Nancy S Yacovzada, Emmanuel Amzallag, Aleksandar Rajkovic, Liat Alyagor, Eviatar Weizman, Manuela Neumann, Colin Smith, Karina McDade, Andrew Strange, Rodrigo Siqueira Kazu, Marcel Weinreich, Aron S Buchman, Yanling Wang, David A Bennett, Bingqing Zhao, Lixia Jiang, Joanna Bi, Michael P Snyder, Dmytro Morderer, Jorge Garcia Morato, Wilfried Rossoll, Madison M Reeves, Dennis W. Dickson, Mercedes Prudencio, Peter T Nelson, Jonathan D Glass, Adam N Trautwig, Mingee Chung, Zachary T McEachin, Nicholas T Seyfried, Johnathan Cooper-Knock, Eran Hornstein

## Abstract

TDP-43 proteinopathy is a hallmark of amyotrophic lateral sclerosis (ALS) and frontotemporal lobar degeneration (FTLD) ^1^. It is also common in Alzheimer’s disease (AD) and limbic-predominant age-related TDP-43 encephalopathy (LATE) ^2,3^, but its functional consequences are unclear. Here, we show that TDP-43 pathology in AD is broadly associated with splicing abnormalities. We define a conserved TDP-43-dependent splicing signature in AD that includes AD-relevant mis-spliced mRNAs such as amyloid precursor protein (*APP*). TDP-43 drives the formation of elongated *APP* isoforms across ALS, FTLD-TDP and AD, providing a mechanism for the long-standing observation of *APP* isoform dysregulation ^4^. *APP* isoform imbalance correlates with and partially mediates the association between TDP-43 pathology and Aβ burden and is spatially associated with pTDP-43 and mis-spliced *STMN2* in LATE hippocampus. Contrary to a pure nuclear loss-of-function model ^5,6^, mis-splicing is driven by cytoplasmic TDP-43 gain-of-function that co-sequesters splicing-regulatory RNA-binding proteins. Knockdown of TDP-43-associated RNA-binding proteins recapitulates disease-relevant splicing changes in AD and ALS/FTLD-TDP, and some of these proteins colocalize with cytoplasmic pTDP-43 in neuropathological samples. Our findings establish cytoplasmic TDP-43-driven splicing dysfunction as a key component of neurodegeneration, define disease-relevant mis-spliced mRNAs in AD and unite AD with ALS/FTLD-TDP through a shared mechanism of splicing factor sequestration.
