## Supplementary Table 3 for "TDP-43 toxic gain of function links ALS, FTD and Alzheimer’s disease via mis-splicing"

### Sheet: deltaPSI
				FTD-ALS (Liu et al. 2019)			TDP-43 knockdown (Brown et al. 2022)			TDP-43 knockdown (current work)			TDP-43 knockout			TDP-43dNLS			SCAF11 KD			SRSF5 KD			TIAL1 KD			HNRNPLL KD			CELF2 KD			CPSF7 KD			TIA1 KD			SUPT6H KD
LSV_ID	LSV_junc	APP_isoform	exon_junc	deltaPSI	probability_changing	P-value	deltaPSI	probability_changing	P-value	deltaPSI	probability_changing	P-value	deltaPSI	probability_changing	P-value	deltaPSI	probability_changing	P-value	deltaPSI	probability_changing	P-value	deltaPSI	probability_changing	P-value	deltaPSI	probability_changing	P-value	deltaPSI	probability_changing	P-value	deltaPSI	probability_changing	P-value	deltaPSI	probability_changing	P-value	deltaPSI	probability_changing	P-value	deltaPSI	probability_changing	P-value
ENSG00000142192:s:26000015-26000182	ENSG00000142192:s:26000015-26000182_25982477-26000015	APP751	7 to 9	0.0104	0.5378	0.4622	-0.0001	0.2217	0.7783	-0.0056	0.3101	0.6899	-0.0086	0.4439	0.5561	0.0496	0.7527	0.2473	-0.1091	1	0	0.1969	1	0	-0.0874	0.9895	0.0105	-0.0004	0.245	0.755	-0.0123	0.4213	0.5787	-0.0212	0.5723	0.4277	-0.0039	0.2794	0.7206	-0.0391	0.6814	0.3186
ENSG00000142192:s:26000015-26000182	ENSG00000142192:s:26000015-26000182_25997416-26000015	APP770	7 to 8	-0.0194	0.5629	0.4371	0.0001	0.2217	0.7783	0.0056	0.3101	0.6899	0.0086	0.4439	0.5561	-0.0496	0.7527	0.2473	0.1091	1	0	-0.1969	1	0	0.0874	0.9895	0.0105	0.0004	0.245	0.755	0.0123	0.4213	0.5787	0.0212	0.5723	0.4277	0.0039	0.2794	0.7206	0.0391	0.6814	0.3186
ENSG00000142192:s:26021840-26022042	ENSG00000142192:s:26021840-26022042_25982477-26021840	AP695	6 to 9	-0.0603	1	0	0.002	0.2505	0.7495	0.0002	0.2281	0.7719	0.0088	0.4129	0.5871	-0.3193	1	0	-0.0513	0.9999	0.0001	0.0513	1	0	-0.0513	1	0	-0.0178	0.4902	0.5098	-0.001	0.2354	0.7646	0	0.22	0.78	-0.0267	0.6266	0.3734	-0.0009	0.2338	0.7662
ENSG00000142192:s:26021840-26022042	ENSG00000142192:s:26021840-26022042_25997416-26021840	other	6 to 8	0	0.22	0.78	0	0.22	0.78	0	0.22	0.78	0	0.22	0.78	0	0.22	0.78	0	0.22	0.78	0	0.22	0.78	0	0.22	0.78	0	0.22	0.78	0	0.22	0.78	0	0.22	0.78	0	0.22	0.78	0	0.22	0.78
ENSG00000142192:s:26021840-26022042	ENSG00000142192:s:26021840-26022042_26000182-26021840	APP751, APP770	6 to 7	0.0693	0.9943	0.0057	-0.0215	0.562	0.438	0	0.22	0.78	-0.0086	0.3687	0.6313	-0.3232	1	0	0.0237	0.5808	0.4192	-0.0186	0.5025	0.4975	0.0398	0.8258	0.1742	0	0.22	0.78	0	0.22	0.78	0	0.22	0.78	0	0.2201	0.7799	0	0.22	0.78
ENSG00000142192:s:26021840-26022042	ENSG00000142192:s:26021840-26022042_26009913-26021840	other	6 to cryptic	0	0.22	0.78	0	0.22	0.78	0	0.22	0.78	0	0.22	0.78	0	0.22	0.78	0	0.22	0.78	0	0.22	0.78	0	0.22	0.78	0	0.22	0.78	0	0.22	0.78	0	0.22	0.78	0	0.22	0.78	0	0.22	0.78
ENSG00000142192:t:25982344-25982477	ENSG00000142192:t:25982344-25982477_25982477-25997360	APP770	8 to 9	0	0.22	0.78	0	0.22	0.78	0	0.22	0.78	-0.0002	0.3948	0.6052	-0.0613	1	0	0	0.22	0.78	-0.0478	0.9463	0.0537	0	0.22	0.78	0	0.22	0.78	0	0.22	0.78	0	0.22	0.78	0	0.22	0.78	0	0.22	0.78
ENSG00000142192:t:25982344-25982477	ENSG00000142192:t:25982344-25982477_25982477-26000015	APP751	7 to 9	0.1023	1	0	-0.0049	0.3798	0.6202	0	0.22	0.78	-0.0048	0.4064	0.5936	-0.2417	1	0	0.0088	0.3543	0.6457	-0.0019	0.2496	0.7504	0.0133	0.4228	0.5772	0.025	0.5995	0.4005	0.012	0.4477	0.5523	0.0053	0.3004	0.6996	0.0006	0.2288	0.7712	0.0097	0.3681	0.6319
ENSG00000142192:t:25982344-25982477	ENSG00000142192:t:25982344-25982477_25982477-26021840	APP695	6 to 9	-0.1027	1	0	0.0027	0.2613	0.7387	0	0.22	0.78	0.0086	0.3922	0.6078	0.3188	1	0	-0.0287	0.6565	0.3435	0.0513	1	0	-0.0454	0.9108	0.0892	0	0.22	0.78	0	0.22	0.78	0	0.22	0.78	-0.0028	0.263	0.737	0	0.2203	0.7797
ENSG00000142192:t:25997188-25997416	ENSG00000142192:t:25997188-25997416_25997416-26000015	APP770	7 to 8	-0.0312	0.6736	0.3264	-0.0014	0.4094	0.5906	0.0267	0.5473	0.4527	0	0.22	0.78	-0.1386	0.9623	0.0377	0.3165	1	0	-0.2339	1	0	0.2172	1	0	0.0684	0.8066	0.1934	0.0489	0.6944	0.3056	0.021	0.5002	0.4998	-0.0018	0.4397	0.5603	0.008	0.4591	0.5409
ENSG00000142192:t:25997188-25997416	ENSG00000142192:t:25997188-25997416_25997416-26021840	other	6 to 8	-0.0119	0.4626	0.5374	0.0014	0.4094	0.5906	-0.0267	0.5473	0.4527	0	0.22	0.78	0.1386	0.9623	0.0377	-0.3165	1	0	0.2339	1	0	-0.2172	1	0	-0.0684	0.8066	0.1934	-0.0489	0.6944	0.3056	-0.021	0.5002	0.4998	0.0018	0.4397	0.5603	-0.008	0.4591	0.5409

### Sheet: heterogen
				ROSMAP, AD vs control		ROSMAP, AD +/- TDP-43		ROSMAP, AD+TDP-43 vs control		ROSMAP, AD-TDP-43 vs control		ROSMAP, +/- TDP-43		ADRC, AD vs control		ADRC, AD +/- TDP-43		ADRC, AD+TDP-43 vs control		ADRC, high vs low pTDP-43		MAYO, AD vs control		MAYO, AD +/- TDP-43
LSV_ID	LSV_junc	APP_isoform	exon_junc	deltaPSI	P-value_TNOM	deltaPSI	P-value_TNOM	deltaPSI	P-value_TNOM	deltaPSI	P-value_TNOM	deltaPSI	P-value_TNOM	deltaPSI	P-value_TNOM	deltaPSI	P-value_TNOM	deltaPSI	P-value_TNOM	deltaPSI	P-value_TNOM	deltaPSI	P-value_TNOM	deltaPSI	P-value_TNOM
ENSG00000142192:s:26000015-26000182	ENSG00000142192:s:26000015-26000182_25982477-26000015	APP751	7 to 9	-0.0271	0.2796	-0.0408	0.3074	-0.0582	1	-0.0174	0.8679	-0.0553	0.4198	-0.0137	1	-0.022	0.1286	-0.022	0.8514	-0.0118	0.09055	-0.0279	1	-0.0308	0.6259
ENSG00000142192:s:26000015-26000182	ENSG00000142192:s:26000015-26000182_25997416-26000015	APP770	7 to 8	0.0222	0.2796	0.0351	0.2315	0.0517	1	0.0166	0.8679	0.0542	0.215	0.0131	1	0.0215	0.1286	0.0213	0.8514	0.0117	0.09055	0.0537	1	0.0317	0.6259
ENSG00000142192:s:26021840-26022042	ENSG00000142192:s:26021840-26022042_25982477-26021840	APP695	6 to 9 (5')	-0.0777	5.25e-06	-0.0209	0.09655	-0.0917	0.005287	-0.0708	0.4082	-0.0649	0.02266									-0.0266	0.4364	-0.0435	0.6259
ENSG00000142192:s:26021840-26022042	ENSG00000142192:s:26021840-26022042_26000182-26021840	APP751, APP770	6 to 7	0.0773	1.46e-05	0.0222	0.1857	0.0872	0.005287	0.065	0.255	0.0627	0.02266									0.0307	1	0.0481	0.6259
ENSG00000142192:t:25982344-25982477	ENSG00000142192:t:25982344-25982477_25982477-26021840	APP695	6 to 9 (3')	-0.0662	0.02141	-0.0349	0.08739	-0.0838	0.002671	-0.0489	0.1638	-0.0497	0.1034	-0.088	0.5775	-0.0338	0.1605	-0.1073	0.02413	-0.0359	0.2496	-0.0267	0.4364	-0.0391	1
ENSG00000142192:t:25982344-25982477	ENSG00000142192:t:25982344-25982477_25982477-26000015	APP751	7 to 9	0.0461	0.02141	0.047	0.02793	0.0741	0.0002754	0.0271	0.2679	0.0554	0.4172	0.0275	0.06639	0.0035	0.1605	0.0294	0.02413	0.0706	0.08666	0.0323	1	0.0528	1
ENSG00000142192:t:25982344-25982477	ENSG00000142192:t:25982344-25982477_25982477-25997360	APP770	8 to 9	-0.0031	0.1353	-0.0103	0.7319	-0.0113	0.5132	-0.001	0.4227	0.016	1	0.0337	0.2127	0.0493	0.03563	0.0436	0.00862	0.0191	0.2496	0.0158	0.4364	0.0129	1
ENSG00000142192:t:25997188-25997416	ENSG00000142192:t:25997188-25997416_25997416-26000015	APP770	7 to 8	0.019	0.3295	0.0124	0.504	0.0235	1	0.0111	0.8734	0.0156	0.4608	-0.0002	1	-0.0009	0.6408	-0.0004	0.6988	0.0016	0.2976	-0.0028	1	0.0172	0.6259
ENSG00000142192:t:25997188-25997416	ENSG00000142192:t:25997188-25997416_25997416-26021840	other	6 to 8	-0.0102	0.5339	-0.0059	0.4002	-0.014	1	-0.0081	1	-0.0071	0.7693	0.0002	1	0.0009	0.6408	0.0004	0.6988	-0.0016	0.2976	0.0028	1	-0.0172	0.6259
