## Supplementary Table 4 for "TDP-43 toxic gain of function links ALS, FTD and Alzheimer’s disease via mis-splicing"

### Sheet: Mediation Analysis
Hypothesized mediation pathway: TDP-43 → APP → Aβ
Pathway	Equation
TDP-43 → Aβ (without mediation)	Aβ = ⍺0 + c*TDP43 + ε0
TDP-43 → APP	APP = ⍺1 + ⍺*TDP43 + ε1
APP → Aβ (when controlling for TDP-43)	Aβ = ⍺2 + c'*TDP43 + b*APP + ε2
Total Effect (c) ⋍ Direct effect (c') + Indirect effect (a*b)
APP770 as mediator
Pathway	Coefficient	P-value
TDP-43 → Aβ (without mediation)	c = 0.407	4.28e-09
TDP-43 → APP770	a = 1.855	0.0026
APP770 → Aβ (when controlling for TDP-43)	b = 0.016, c' = 0.377	0.0012, 4.81e-08
Significance of the indirect effect via bootstrapping: a*b = 0.03, 95% CI [0.007, 0.063]
Total Effect (c) = 0.407, direct Effect (c')= 0.377 c'<c and c' ≠ 0 → APP770 is a partial mediator.
Proportion Mediated (a*b) / c = 0.073 = 7.3%.
APP770 / (1 + APP695) as mediator
Pathway	Coefficient	P-value
TDP-43 → Aβ (without mediation)	c = 0.407	4.28e-09
TDP-43 → APP770 / (1 + APP695)	a = 0.0471	0.0018
APP770 / (1 + APP695) → Aβ (when controlling for TDP-43)	b = 0.717, c' = 0.373	4.23e-04, 6.21e-08
Significance of the indirect effect via bootstrapping: a*b=0.033, 95% CI [0.010, 0.066]
Total Effect (c) = 0.407, direct Effect (c')= 0.373 c'<c and c' ≠ 0 → APP770 / (1+APP695) is a partial mediator.
Proportion Mediated (a*b) / c = 0.082 = 8.2%
(APP751+APP770) / (1+APP695) as mediator
Pathway	Coefficient	P-value
TDP-43 → Aβ (without mediation)	c = 0.407	4.28e-09
TDP-43 → (APP751+APP770) / (1+APP695)	a = 0.051	0.0147
(APP751+APP770) / (1+APP695) → Aβ (when controlling for TDP-43)	b = 0.269, c' = 0.393	0.066, 1.50e-08
Significance of the indirect effect via bootstrapping: a*b=0.014, 95% CI [0.001, 0.013]
Total Effect (c) = 0.403, direct Effect (c')= 0.390 c'<c and c' ≠ 0 → (APP751+APP770) / (1+APP695) is a partial mediator.
Proportion Mediated (a*b) / c = 0.033 = 3.3%
Hypothesized mediation pathway: AD, cognitive decline score (cogdx) → TDP-43 → APP770
Pathway	Equation
cogdx → APP770 (without mediation)	APP770 = ⍺0 + c*cogdx + ε0
cogdx → TDP-43	TDP-43 = ⍺1 + ⍺*cogdx + ε1
TDP-43 → APP770 (when controlling for cogdx)	APP770 = ⍺2 + c'*cogdx + b*TDP-43 + ε2
Total Effect (c) ⋍ Direct effect (c') + Indirect effect (a*b)
TDP-43 as mediator
Pathway	Coefficient	P-value
cogdx → APP770 (without mediation)	c = 0.6994	0.000305
cogdx → TDP-43	a = 0.073	1.59e-07
TDP-43 → APP770 (when controlling for cogdx)	b = 1.404, c' = 0.597	0.025, 0.0026
Significance of the indirect effect via bootstrapping: a*b = 0.102, 95% CI [0.017, 0.204]
Total Effect (c) = 0.699, direct Effect (c')= 0.597c'<c and c' ≠ 0 → TDP-43 is a partial mediator.
Proportion Mediated (a*b) / c = 0.146 = 14.6%.
