## Supplementary Table 7 for "TDP-43 toxic gain of function links ALS, FTD and Alzheimer’s disease via mis-splicing"

### Sheet: guides
Gene	GuideID	Position	Strand	Guide	Edited 5' -> 3' sequence	Edit scores	Top off-target site, score	Extension 1	19bp Guide	Extension 2	Guide with extentions on both sides (Form)	Guide with extentions on both sides
TIA1 (ENST00000433529)	TIA1_KO_G1	600	1	TGCCCGAGTGGTAAAAGACA	TGTTTGAGTGGTAAAAGACA	0.5, 9.3, 20.3	chr10:-68177008, 2.6 (3 sites with score 1 or above)	atatatcttgtggaaaggacgaaacaccg	GCCCGAGTGGTAAAAGACA	gtttaagagctatgctggaaacagcatagcaagtttaaata	atatatcttgtggaaaggacgaaacaccgGCCCGAGTGGTAAAAGACAgtttaagagctatgctggaaacagcatagcaagtttaaata	atatatcttgtggaaaggacgaaacaccgGCCCGAGTGGTAAAAGACAgtttaagagctatgctggaaacagcatagcaagtttaaata	89
CELF2 (ENST00000633077)	CELF2_KO_G1	10798833	1	CTACCAGATCAACGTCCTCC	TTATTAGATCAACGTCCTCC	4.1, 11.6, 20.3	chr7:+128848581 (FLNC gene), 1.2 (1 other with 1)	atatatcttgtggaaaggacgaaacaccg	TACCAGATCAACGTCCTCC	gtttaagagctatgctggaaacagcatagcaagtttaaata	atatatcttgtggaaaggacgaaacaccgTACCAGATCAACGTCCTCCgtttaagagctatgctggaaacagcatagcaagtttaaata	atatatcttgtggaaaggacgaaacaccgTACCAGATCAACGTCCTCCgtttaagagctatgctggaaacagcatagcaagtttaaata	89
SCAF11 (ENST00000369367)	SCAF11_KO_G1	769	-1	GTACTCCAATTTGATCTCTG	CAGAGATCAAATTAAAATAC	22.4, 26.6, 11.6	chr6:+101371887, 1.2 (1 other of 1)	atatatcttgtggaaaggacgaaacaccg	TACTCCAATTTGATCTCTG	gtttaagagctatgctggaaacagcatagcaagtttaaata	atatatcttgtggaaaggacgaaacaccgTACTCCAATTTGATCTCTGgtttaagagctatgctggaaacagcatagcaagtttaaata	atatatcttgtggaaaggacgaaacaccgTACTCCAATTTGATCTCTGgtttaagagctatgctggaaacagcatagcaagtttaaata	89
HNRNPLL (ENST00000449105)	HNRNPLL_KO_G1	1118	1	TCGCCAGAGACAAGCCATTT	TTGTTAGAGACAAGCCATTT	6.4, 0.8, 20.3	chr5:+97125819, 1.8 (2 others above 1)	atatatcttgtggaaaggacgaaacaccg	CGCCAGAGACAAGCCATTT	gtttaagagctatgctggaaacagcatagcaagtttaaata	atatatcttgtggaaaggacgaaacaccgCGCCAGAGACAAGCCATTTgtttaagagctatgctggaaacagcatagcaagtttaaata	atatatcttgtggaaaggacgaaacaccgCGCCAGAGACAAGCCATTTgtttaagagctatgctggaaacagcatagcaagtttaaata	89
TIAL1 (ENST00000436547)	TIAL1_KO_G1	993	1	GTCGTCAAATCCGAACCAAT	GTTGTTAAATCCGAACCAAT	16.0, 26.6	chr9:-2948179, 0.9 (CARM1L gene)	atatatcttgtggaaaggacgaaacaccg	TCGTCAAATCCGAACCAAT	gtttaagagctatgctggaaacagcatagcaagtttaaata	atatatcttgtggaaaggacgaaacaccgTCGTCAAATCCGAACCAATgtttaagagctatgctggaaacagcatagcaagtttaaata	atatatcttgtggaaaggacgaaacaccgTCGTCAAATCCGAACCAATgtttaagagctatgctggaaacagcatagcaagtttaaata	89
SRSF5 (ENST00000557154)	SRSF5_KO_G1	69727258	1	TCACGAGGTGGAAGAGGTAG	TTATGAGGTGGAAGAGGTAG	6.4, 11.6	chr2:-192469009, 2.5	atatatcttgtggaaaggacgaaacaccg	CACGAGGTGGAAGAGGTAG	gtttaagagctatgctggaaacagcatagcaagtttaaata	atatatcttgtggaaaggacgaaacaccgCACGAGGTGGAAGAGGTAGgtttaagagctatgctggaaacagcatagcaagtttaaata	atatatcttgtggaaaggacgaaacaccgCACGAGGTGGAAGAGGTAGgtttaagagctatgctggaaacagcatagcaagtttaaata	89
CPSF7 (ENST00000439958)	CPSF7_KO_G1	354	1	TAGACGAGCTGCCGTTTATG	TAGATGAGCTGCCGTTTATG	21.9	chr2:+48934030, 0.9	atatatcttgtggaaaggacgaaacaccg	AGACGAGCTGCCGTTTATG	gtttaagagctatgctggaaacagcatagcaagtttaaata	atatatcttgtggaaaggacgaaacaccgAGACGAGCTGCCGTTTATGgtttaagagctatgctggaaacagcatagcaagtttaaata	atatatcttgtggaaaggacgaaacaccgAGACGAGCTGCCGTTTATGgtttaagagctatgctggaaacagcatagcaagtttaaata	89
SUPT6H (ENST00000314616)	SUPT6H_KO_G1	28663002	1	AGCCCAGGAAATCTTCGGTG	AGTTTAGGAAATCTTCGGTG	0.5, 9.3, 20.3	chr10:-86017975, 1.0	atatatcttgtggaaaggacgaaacaccg	GCCCAGGAAATCTTCGGTG	gtttaagagctatgctggaaacagcatagcaagtttaaata	atatatcttgtggaaaggacgaaacaccgGCCCAGGAAATCTTCGGTGgtttaagagctatgctggaaacagcatagcaagtttaaata	atatatcttgtggaaaggacgaaacaccgGCCCAGGAAATCTTCGGTGgtttaagagctatgctggaaacagcatagcaagtttaaata	89

### Sheet: on-target primers
Gene	Forward	Reverse
TIA1 (ENST00000433529)	AAGAGAGAGGCAATTTCTGT	CAACATCTACCTTTGGCTGA
CELF2 (ENST00000633077)	AACAAGATGAACGGAGCTTT	TAGGTCCTGAAATACAAGGC
SCAF11 (ENST00000369367)	TATTTCAACCCTTGCCAATG	TAAAGCAAAACAACCAGGTG
HNRNPLL (ENST00000449105)	GTACTGCACTTAAAGCTTGT	AGAAATGCAGCAAGTCAAAC
TIAL1 (ENST00000436547)	TGATTTGTATGGAACCAGCA	TAAATACTACGTCAGCCTGG
SRSF5 (ENST00000557154)	TCCAAGGGATGCAGATGATG	GAACAACTGGCTAACGTGGG
CPSF7 (ENST00000439958)	TTGCCAACCCCTCATCTCTT	CTTTCTTCGGCACCAGTACG
SUPT6H (ENST00000314616)	TGAGCAAGACATAGACCCGT	CACGCTTCTTGGTGGTCTTC

### Sheet: off-target primers
Gene	Forward	Reverse
TIA1 (ENST00000433529)	CACAGGCTCAGTAGTGGAAC	AACCCTTCTTTCCCCTGAGC
CELF2 (ENST00000633077)	ATGGAATGTCATCGGCTTC	ACAGAGACTCACCAAGATCT
SCAF11 (ENST00000369367)	TGTTTGCAGCCCTTTAAAAG	AATTCCACTAACCTAACCGC
HNRNPLL (ENST00000449105)	AGGTTCATGCAGAGGGTCTA	ACTTAGCCCTCCTCCATCTC
TIAL1 (ENST00000436547)	GGTCAAGTGTTAGCCCAAGT	CTGAGGCTGTAGATGTGATCA
SRSF5 (ENST00000557154)	ACTATGGTTGCAGAGTGTGTAA	GGAAAGACAGTCTGCCATCA
CPSF7 (ENST00000439958)	CGGCCCTATGACTTCCTTCT	TGTCAGCCTCACAAAGACCA
SUPT6H (ENST00000314616)	ATTTGGGAGAGGATGCAGGT	AAGCTGGGCAATTTTGGTGT
