## Supplementary Table 8 for "TDP-43 toxic gain of function links ALS, FTD and Alzheimer’s disease via mis-splicing"

### Sheet: Sheet1
Antibody	Accession Number	Vendor	Host Species	Dilution	Assay
Primary Antibodies
CUGBP2	12921-1-AP	Proteintech	Rabbit	1:300	IHC
HNRNPLL	26769-1-AP	Proteintech	Rabbit	1:250	IHC
pTDP43	22309-1-AP	Proteintech	Rabbit	1:1000	IHC
SRSF5	HPA043484	Sigma-Aldrich	Rabbit	1:200	IHC
TIA1	ab140595	Abcam	Rabbit	1:100	IHC
TIA1	12133-2-AP	Proteintech	Rabbit	1:100	IHC
TIAL1 1E8D12	66907-1-Ig	Proteintech	Mouse	1:250	IHC
TIAR	610352	BD Transduction Laboratories	Mouse	1:60	IHC
Tau (pS202/T205)(AT8)	MN1020	Invitrogen	Mouse	1:1000	IHC
Tau (pS202/T205)(AT8)	MN1020	Invitrogen	Mouse	1:500	IF
Aβ, clone 6E10	803004	BioLegend	Mouse	1:500	IF
TDP-43	H00023435-M01	Abnova	Mouse	1:2000	IF, PLA
TDP-43	10782-2-AP	Proteintech	Rabbit	1:1000	PLA
CPSF7	55195-1-AP	Proteintech	Rabbit	1:1000	WB
HNRNPLL	26769-1	Proteintech	Rabbit	1:10000	WB
SCAF11	HPA045456	Sigma-Aldrich	Rabbit	1:200	WB, PLA
SRSF5	PA5-60383	Invitrogen	Rabbit	1:200	WB, PLA
TIAR, D32D3	8509	Cell Signaling	Rabbit	1:1000	WB, PLA
α-Tubulin, clone DM1A	T9026	Sigma-Aldrich	Mouse	1:4,000	WB
GAPDH, clone 6C5	AM4300	Invitrogen	Mouse	1:4,000	WB
Secondary Antibodies
Cy2 AffiniPure F(ab’)₂ anti-rabbit IgG (H+L)	711-226-152	Jackson ImmunoResearch	Donkey	1:200	IF
Cy5 AffiniPure anti-mouse IgG (H+L)	715-175-151	Jackson ImmunoResearch	Donkey	1:200	IF
Anti-mouse IgG H&L (HRP)	ab98808	Abcam	Goat
Peroxidase AffiniPure anti-rabbit IgG (H+L)	711-035-152	Jackson ImmunoResearch	Donkey
NaveniFlex Cell kit (M1/R2 Navenibodies)	60025	Navinci
